# Single-cell transcriptome analysis of the zebrafish embryonic trunk

**DOI:** 10.1101/2021.05.07.443129

**Authors:** Sanjeeva Metikala, Satish Casie Chetty, Saulius Sumanas

## Abstract

During embryonic development, cells differentiate into a variety of distinct cell types and subtypes with diverse transcriptional profiles. To date, transcriptomic signatures of different cell lineages that arise during development have been only partially characterized. Here we used single-cell RNA-seq to perform transcriptomic analysis of over 20,000 cells disaggregated from the trunk region of zebrafish embryos at the 30 hpf stage. Transcriptional signatures of 27 different cell types and subtypes were identified and annotated during this analysis. This dataset will be a useful resource for many researchers in the fields of developmental and cellular biology and facilitate the understanding of molecular mechanisms that regulate cell lineage choices during development.
