## Supplementary material for "Single-cell transcriptome analysis of the zebrafish embryonic trunk": S3 Table

### Sheet: pronephros+interstine+enteroend
S3 Table. Differential expression of marker genes in endoderm + pronephros subcluster - #0 pronephros + intestine + enteroendocrine cells
Gene	p_val	avg_logFC	pct.1	pct.2	p_val_adj
Column1	Column2	Column3	Column4	Column5	Column6
icn	0.00242832	1.37438	0.397	0.258	1
si:ch211-195b11.3	0.000716507	1.29945	0.26	0.107	1
malb	0.000100855	1.27268	0.411	0.226	1
gstp1	0.000886391	0.969887	0.37	0.214	1
dnase1l4.1	0.00321274	0.783038	0.274	0.132	1
dap1b	1.42701e-05	0.611229	0.74	0.616	0.283304
agr2	0.316536	0.607339	0.315	0.327	1
pmp22a	0.00123764	0.590183	0.534	0.396	1
bud31	0.0123392	0.578664	0.479	0.428	1
atp1b1a	0.00894515	0.577127	0.479	0.384	1
selenow1	0.0127133	0.552117	0.521	0.465	1
cdh30	0.0253976	0.544905	0.438	0.371	1
gamt	0.000257333	0.542023	0.329	0.616	1
cdkn1ca	0.00387697	0.534382	0.301	0.151	1
bambia	0.0248593	0.532966	0.288	0.182	1
selenop	0.192416	0.530764	0.274	0.239	1
hoxd9a	0.0124246	0.526267	0.301	0.182	1
ptges3b	0.11158	0.484204	0.397	0.358	1
zgc:92066	0.00056954	0.479985	0.89	0.881	1
epcam	0.022739	0.476986	0.562	0.541	1
si:dkey-42i9.4	0.126378	0.471861	0.425	0.421	1
hnrnpk	0.107108	0.47018	0.37	0.327	1
tubb2b	0.0735607	0.451469	0.466	0.434	1
BX248318.1	0.015715	0.438748	0.616	0.566	1
ywhabb	0.0146852	0.437617	0.479	0.39	1
jpt1b	0.0541157	0.434652	0.466	0.434	1
eny2	0.457762	0.432835	0.329	0.358	1
clic4	0.786357	0.426945	0.356	0.421	1
ncbp2	0.195032	0.426836	0.301	0.264	1
gstt1a	0.542822	0.426163	0.26	0.27	1
id1	0.0765173	0.415525	0.753	0.836	1
srsf3b	0.0524873	0.412421	0.507	0.491	1
marcksl1b	0.340342	0.406365	0.411	0.415	1
snd1	0.397993	0.399772	0.274	0.264	1
drap1	0.0212808	0.396015	0.479	0.415	1
cldnb	0.201642	0.394166	0.329	0.277	1
osr2	0.443131	0.392666	0.329	0.333	1
si:dkey-44g23.5	0.180544	0.388278	0.37	0.358	1
hnrnpaba	0.0212982	0.386624	0.63	0.667	1
psma4	0.267749	0.384247	0.26	0.239	1
prdx2	0.00999655	0.383308	0.671	0.654	1
cdca7b	0.220965	0.381445	0.274	0.233	1
sec61g	0.000893554	0.379651	0.945	0.893	1
cebpb	0.308195	0.378762	0.288	0.27	1
pbx4	0.0174371	0.376461	0.726	0.686	1
h2afva	0.18689	0.374268	0.466	0.472	1
ywhaqb	0.123477	0.371287	0.274	0.214	1
fxyd1	0.774215	0.367196	0.342	0.384	1
nono	0.343464	0.364907	0.384	0.371	1
ptmaa	0.0149786	0.361489	0.699	0.698	1
pfn2	0.0202384	0.358999	0.795	0.742	1
ptges3a	0.787685	0.358649	0.247	0.27	1
tubb4b	0.00660783	0.357948	0.74	0.642	1
hnrnpabb	0.252745	0.355886	0.507	0.522	1
srsf3a	0.162162	0.354086	0.384	0.352	1
cdkn2aipnl	0.037199	0.352277	0.493	0.453	1
eif4h	0.44367	0.347243	0.26	0.245	1
psma1	0.286072	0.346957	0.356	0.346	1
actb1	0.00373671	0.340351	0.753	0.648	1
arpc4l	0.0897471	0.339927	0.342	0.277	1
hikeshi	0.0886598	0.333674	0.329	0.258	1
h1fx	0.450285	0.333441	0.425	0.503	1
hmgb3a	0.595289	0.32882	0.356	0.377	1
ddx21	0.0721052	0.326663	0.548	0.516	1
si:ch211-196l7.4	0.822475	0.325819	0.274	0.314	1
cst14a.2	0.0673566	0.325368	0.589	0.566	1
CU682777.2	0.700106	0.317925	0.247	0.327	1
CR383676.1	0.0116529	0.312496	1	1	1
fam133b	0.629878	0.310914	0.384	0.434	1
oaz1b	0.0268196	0.309288	0.644	0.623	1
ptp4a1	0.543719	0.306507	0.274	0.264	1
zgc:92027	0.385871	0.30613	0.26	0.245	1
prr13	0.142664	0.305957	0.37	0.314	1
sumo3a	0.0829175	0.305134	0.712	0.73	1
hoxc3a	0.314634	0.302234	0.301	0.27	1
foxp4	0.651795	0.300221	0.411	0.44	1
srsf10b	0.682693	0.298208	0.26	0.277	1
prdx5	0.96219	0.297662	0.329	0.39	1
hmgb1b	0.761056	0.293758	0.452	0.547	1
h2afx1	0.330066	0.292118	0.63	0.767	1
snrpe	0.0869993	0.291211	0.644	0.654	1
mycbp	0.40106	0.29103	0.192	0.283	1
taf15	0.694353	0.290711	0.274	0.289	1
ywhaba	0.504032	0.290517	0.411	0.44	1
psmb6	0.942967	0.29022	0.342	0.421	1
gch2	0.380296	0.289859	0.342	0.314	1
ube2nb	0.786819	0.289364	0.233	0.252	1
si:ch211-22i13.2	0.65746	0.287758	0.26	0.264	1
thy1	0.643132	0.28718	0.247	0.308	1
mgst3a	0.766689	0.285581	0.315	0.34	1
ppib	0.193408	0.284438	0.616	0.604	1
eif3m	0.0326602	0.282944	0.685	0.698	1
actb2	0.000219186	0.282003	0.986	0.969	1
cldnc	0.205661	0.281681	0.562	0.579	1
eif3ea	0.0122072	0.28099	0.685	0.648	1
cdx4	0.839759	0.280858	0.315	0.371	1
cirbpb	0.00793402	0.279324	0.945	0.906	1
serp1	0.347978	0.279169	0.37	0.352	1
pnrc2	0.0054654	0.277844	0.822	0.818	1
golga7	0.764778	0.276692	0.301	0.333	1
ube2e3	0.266566	0.275911	0.411	0.409	1
serpinb1	0.911966	0.274636	0.315	0.377	1
hmgb2a	0.00687731	0.272029	0.959	0.95	1
tpm4a	0.209417	0.268505	0.342	0.314	1
glod5	0.408313	0.267329	0.342	0.34	1
metap2b	0.869303	0.267252	0.356	0.415	1
hmgn6	0.00862245	0.266934	0.877	0.925	1
zgc:153867	0.0424134	0.264682	0.74	0.792	1
jpt2	0.515033	0.262885	0.397	0.396	1
ptmab	7.49029e-05	0.259988	1	0.975	1
dut	0.621111	0.259542	0.384	0.415	1
anp32a	0.701618	0.258307	0.438	0.516	1
anp32b	0.537831	0.257316	0.274	0.371	1
ssr4	0.360387	0.256908	0.616	0.635	1
eif3ha	0.860723	0.256234	0.425	0.497	1
ubc	0.215516	0.25529	0.479	0.509	1
ddx39ab	0.872666	0.254926	0.288	0.358	1
gnb1a	0.912775	0.254222	0.247	0.277	1
arpc2	0.564387	0.253166	0.384	0.428	1
mgst3b	0.607185	0.251743	0.397	0.453	1
CR847566.1	0.534043	0.251657	0.233	0.308	1
gskip	0.9042	0.250253	0.247	0.277	1

### Sheet: pronephros and digestive system
Supplementary Table 3. Differential expression of marker genes in endoderm+pronephros subcluster - #1 pronephros and digestive system
Gene	p_val	avg_logFC	pct.1	pct.2	p_val_adj
Column1	Column2	Column3	Column4	Column5	Column6
mylz3	5.06425e-30	2.26687	1	0.881	1.0054e-25
myl1	2.47675e-29	2.20482	1	0.839	4.91709e-25
mylpfa	2.06499e-30	2.15629	1	0.935	4.09962e-26
tpma	3.51738e-30	2.13206	1	0.702	6.98306e-26
tnnt3a	2.84882e-26	2.00828	0.984	0.673	5.65577e-22
tnni2a.4	2.18862e-28	1.95706	1	0.833	4.34507e-24
tnnt3b	2.86994e-20	1.87291	0.844	0.405	5.69769e-16
acta1b	4.59832e-26	1.803	0.984	0.56	9.12905e-22
pvalb2	1.89733e-23	1.75816	1	0.875	3.76676e-19
actc1b	5.68613e-30	1.74594	1	0.964	1.12887e-25
pvalb1	4.11448e-27	1.74206	1	0.893	8.16848e-23
tnnc2	1.661e-27	1.70828	0.984	0.5	3.29758e-23
ckmb	1.93822e-23	1.58391	0.984	0.72	3.84794e-19
myhz1.3	2.45184e-16	1.49848	0.812	0.44	4.86764e-12
tnni2b.1	3.83955e-19	1.46899	0.906	0.452	7.62267e-15
myhz2	4.25753e-19	1.46791	0.75	0.196	8.45248e-15
ckma	1.58506e-22	1.4585	1	0.726	3.14683e-18
pvalb3	2.34597e-08	1.42719	0.391	0.101	0.000465745
actc1a	3.14745e-15	1.33149	0.688	0.208	6.24863e-11
myhz1.1	6.63135e-12	1.32912	0.812	0.524	1.31652e-07
mylpfb	4.37397e-11	1.30807	0.672	0.339	8.68365e-07
zgc:101853	4.64733e-12	1.30005	0.609	0.232	9.22634e-08
hspb1	1.22535e-13	1.29303	0.703	0.262	2.43269e-09
aldoab	1.25867e-15	1.28169	0.812	0.351	2.49883e-11
ttn.2	2.94869e-11	1.19768	0.719	0.381	5.85403e-07
ak1	2.07697e-16	1.14336	0.938	0.714	4.12341e-12
ttn.1	4.74965e-12	1.13104	0.781	0.429	9.42948e-08
gapdh	8.57211e-14	1.12517	0.859	0.524	1.70182e-09
zgc:158296	1.65283e-10	1.11351	0.516	0.155	3.28136e-06
desma	8.40394e-13	1.10089	0.594	0.161	1.66843e-08
myod1	3.87265e-12	1.01806	0.422	0.06	7.68836e-08
cavin4a	5.82114e-08	1.01341	0.406	0.113	0.00115567
atp2a1	8.46293e-10	0.980249	0.797	0.452	1.68015e-05
cavin4b	3.61263e-11	0.946878	0.547	0.149	7.17215e-07
si:ch73-367p23.2	3.20312e-08	0.934782	0.656	0.381	0.000635916
myoz1b	9.14252e-09	0.924123	0.469	0.149	0.000181507
chac1	3.89168e-06	0.90559	0.453	0.196	0.0772616
acta1a	2.5645e-08	0.89358	0.625	0.286	0.000509129
neb	5.02178e-07	0.851467	0.531	0.244	0.00996975
ldb3b	7.90061e-09	0.848365	0.453	0.119	0.000156851
hacd1	1.76633e-08	0.831817	0.422	0.113	0.000350669
mybphb	3.01771e-09	0.827807	0.406	0.083	5.99106e-05
dhrs7ca	2.34206e-08	0.802582	0.266	0.03	0.00046497
cygb1	1.34322e-06	0.801545	0.281	0.06	0.0266669
cav3	6.58847e-06	0.799311	0.469	0.208	0.130801
nutf2	2.31909e-05	0.776039	0.594	0.387	0.46041
tmem38a	7.78344e-06	0.7702	0.438	0.19	0.154525
gatm	6.75534e-10	0.762402	0.422	0.077	1.34114e-05
slc25a4	1.76566e-09	0.759542	0.391	0.071	3.50537e-05
CABZ01078594.1	2.33877e-06	0.745438	0.422	0.149	0.0464317
txlnbb	7.0902e-08	0.740464	0.328	0.065	0.00140762
cfl2	9.80114e-07	0.738555	0.344	0.095	0.0194582
actn3b	0.000230238	0.718462	0.391	0.19	1
pabpc4	3.65856e-05	0.717324	0.438	0.214	0.726335
tmsb	5.80353e-05	0.711797	0.438	0.196	1
rbfox1l	3.44568e-07	0.706128	0.344	0.083	0.00684071
hsp90aa1.1	2.93586e-06	0.704625	0.328	0.089	0.0582856
hbbe1.3	0.142688	0.691846	0.453	0.435	1
zgc:92518	3.97027e-06	0.675099	0.359	0.119	0.0788218
myom1a	2.35214e-05	0.672908	0.328	0.107	0.466971
nexn	3.3446e-05	0.658033	0.297	0.089	0.664004
stac3	8.46735e-07	0.643623	0.312	0.065	0.0168102
capza1b	0.0011302	0.638379	0.469	0.315	1
pgam2	0.000202882	0.636723	0.422	0.202	1
srl	6.79322e-05	0.629275	0.484	0.244	1
tmod4	1.47689e-05	0.625363	0.406	0.161	0.293207
CABZ01072309.1	0.000585541	0.577688	0.406	0.214	1
fxr2	3.05803e-05	0.557971	0.375	0.143	0.60711
CR376766.2	0.00023258	0.549071	0.266	0.083	1
cycsb	1.34045e-07	0.546967	0.859	0.643	0.00266119
rtn2b	8.55305e-08	0.544408	0.297	0.048	0.00169804
fitm1	0.000351132	0.540316	0.266	0.089	1
smyd1a	0.000288471	0.538971	0.266	0.089	1
ldb3a	3.59235e-05	0.536012	0.281	0.077	0.71319
casq1a	2.02938e-05	0.526828	0.312	0.089	0.402893
si:ch211-156j16.1	0.000180647	0.475192	0.391	0.173	1
eno1a	0.000274918	0.471905	0.312	0.119	1
hhatla	0.000138536	0.469196	0.328	0.113	1
casq2	0.00472241	0.466965	0.359	0.196	1
c1qbp	0.0504456	0.457422	0.344	0.262	1
mrps33	0.129057	0.457093	0.344	0.28	1
btf3l4	0.0458373	0.431908	0.422	0.321	1
nap1l4a	0.0045678	0.428741	0.281	0.137	1
cct7	0.00139047	0.428405	0.578	0.417	1
eif3jb	0.166636	0.420763	0.297	0.238	1
tnnt2c	0.00102714	0.415437	0.594	0.399	1
cnbpb	0.00422628	0.404037	0.734	0.643	1
elocb	0.0240781	0.403084	0.422	0.304	1
cox17	0.00124178	0.386697	0.531	0.357	1
pmp22b	0.00669263	0.371773	0.281	0.131	1
eif1axa	0.532718	0.370497	0.281	0.274	1
fabp3	6.45794e-06	0.361042	0.984	0.958	0.128209
si:ch211-162e15.3	0.0307215	0.360393	0.297	0.185	1
atf4a	0.132351	0.360261	0.297	0.226	1
hsd17b10	0.00311757	0.359153	0.266	0.113	1
rps19bp1	0.0674701	0.338941	0.391	0.304	1
hint1	0.0432868	0.338079	0.547	0.47	1
mibp2	0.00030491	0.319647	0.906	0.869	1
lrrc20	0.0508476	0.314888	0.406	0.315	1
suclg1	0.0199246	0.311487	0.594	0.476	1
cox5aa	0.00139838	0.311068	0.812	0.708	1
h1f0	0.121265	0.302071	0.344	0.268	1
igf2bp1	0.0788211	0.295157	0.453	0.363	1
si:dkey-74k8.3	0.103291	0.293484	0.328	0.226	1
ywhae1	0.0630805	0.293446	0.656	0.571	1
cnbpa	0.0602288	0.289082	0.734	0.75	1
glud1b	0.00919097	0.287106	0.266	0.125	1
magoh	0.26423	0.283019	0.391	0.369	1
si:ch211-255p10.3	0.0526032	0.282207	0.422	0.339	1
gamt	1.31194e-08	0.278606	0.719	0.452	0.00026046
minos1	0.523114	0.277467	0.375	0.381	1
pfdn2	0.0826976	0.271408	0.469	0.381	1
eif4ebp1	0.00744936	0.270783	0.766	0.72	1
zgc:194246	0.366867	0.270161	0.266	0.238	1
elob.1	0.180311	0.267978	0.391	0.327	1
ndufs4	0.0988994	0.26568	0.453	0.369	1
uqcr10	0.109895	0.263918	0.656	0.69	1
higd2a	0.0111339	0.263136	0.266	0.131	1
cct6a	0.295982	0.263122	0.469	0.47	1
COX5B	0.0024853	0.26076	0.891	0.875	1
vdac3	0.212195	0.260756	0.422	0.399	1
cox7a2a	0.018374	0.260434	0.719	0.756	1
atp5f1d	0.01356	0.258956	0.734	0.673	1
chchd10	0.0160206	0.258531	0.453	0.321	1
ndufb2	0.180605	0.256609	0.359	0.304	1
pin4	0.949585	0.254184	0.25	0.274	1

### Sheet: somite - skeletal muscle
Supplementary Table 3. Differential expression of marker genes in endoderm+pronephros subcluster - #2 somite / skeletal muscle
Gene	p_val	avg_logFC	pct.1	pct.2	p_val_adj
Column1	Column2	Column3	Column4	Column5	Column6
cgnl1	5.81005e-06	0.542928	0.673	0.283	0.115347
rsl1d1	5.60667e-10	0.50357	0.846	0.278	1.11309e-05
BX248318.1	1.00256e-06	0.488632	0.923	0.483	0.0199038
vdrb	1.84437e-13	0.484014	0.788	0.161	3.66163e-09
osr2	5.88096e-13	0.481248	0.808	0.194	1.16755e-08
BX927308.1	2.64382e-07	0.479256	0.981	0.461	0.00524877
canx	1.65481e-10	0.477991	0.788	0.222	3.2853e-06
tomm20a	5.4379e-10	0.464184	0.808	0.239	1.07959e-05
gtpbp4	4.12131e-06	0.456702	0.904	0.467	0.0818204
pitx1	2.77636e-11	0.451965	0.615	0.133	5.51192e-07
sgk1	6.71361e-14	0.44508	0.481	0.05	1.33285e-09
pabpc1a	4.45259e-06	0.441707	0.981	0.667	0.0883973
col18a1a	1.84224e-07	0.439715	0.904	0.361	0.0036574
pcbd1	1.49459e-08	0.437722	0.731	0.228	0.00029672
lsp1	1.03081e-09	0.428609	0.712	0.189	2.04646e-05
lgals2b	0.0208903	0.423052	0.692	0.456	1
cxcl14	2.02834e-08	0.417199	0.712	0.206	0.000402686
CU929070.1	7.17366e-12	0.410156	0.577	0.1	1.42419e-07
aldob	2.09349e-05	0.410054	0.981	0.789	0.415622
rsl24d1	1.37575e-08	0.406338	1	0.911	0.000273128
bin2a	4.07068e-13	0.40569	0.423	0.039	8.08151e-09
cdx4	8.3981e-10	0.404889	0.788	0.228	1.66727e-05
eif2s3	1.93941e-07	0.39899	0.962	0.422	0.00385031
jun	4.65561e-07	0.39523	0.615	0.206	0.00924279
si:dkey-95p16.2	1.14347e-08	0.388683	0.577	0.144	0.000227013
zbtb16a	2.97372e-08	0.385538	0.808	0.267	0.000590374
mycn	3.55565e-06	0.385316	0.904	0.417	0.0705903
anapc11	5.88474e-10	0.38489	0.5	0.094	1.1683e-05
tmem106a	4.86873e-11	0.378168	0.538	0.094	9.6659e-07
CU467861.1	7.00662e-11	0.374997	0.538	0.094	1.39102e-06
pabpn1	4.82439e-09	0.37169	0.904	0.283	9.57786e-05
cox8b	4.75047e-07	0.368137	0.365	0.072	0.00943111
rbp5	3.49316e-05	0.364889	0.846	0.383	0.693498
pno1	6.51415e-05	0.363653	0.904	0.494	1
si:ch211-197h24.9	1.41083e-06	0.362834	0.538	0.167	0.0280092
npm1a	0.00010881	0.362768	0.942	0.633	1
tktb	1.01317e-06	0.361877	0.635	0.2	0.0201144
id3	2.57694e-05	0.353927	0.942	0.622	0.511599
FQ323156.1	4.25006e-07	0.353738	0.635	0.2	0.00843765
fgfrl1b	1.09439e-10	0.352816	0.404	0.05	2.17269e-06
eif3s10	4.12212e-07	0.352738	0.596	0.183	0.00818364
cebpa	8.94285e-06	0.351616	0.846	0.411	0.177542
angel2	1.86489e-06	0.35045	0.423	0.111	0.0370237
apela	2.48886e-07	0.348514	0.596	0.183	0.00494113
ccnd1	1.66193e-06	0.34633	0.577	0.189	0.0329943
actb2	5.14149e-06	0.344553	1	0.967	0.102074
snrpb	4.82807e-05	0.342887	0.981	0.622	0.958517
si:ch73-86n18.1	1.10305e-08	0.341262	0.75	0.217	0.000218988
snu13b	2.92144e-05	0.339986	1	0.661	0.579993
triqk	4.68378e-09	0.338941	0.365	0.05	9.29871e-05
greb1l	6.95275e-09	0.337604	0.288	0.028	0.000138033
arl4cb	1.7542e-06	0.33492	0.596	0.2	0.0348261
SMIM30	7.35768e-07	0.333602	0.885	0.333	0.0146072
ywhaqa	3.92084e-07	0.329936	0.615	0.189	0.00778404
cyt1	0.287976	0.328448	0.462	0.344	1
igf2a	9.22879e-08	0.327374	0.308	0.044	0.00183219
nme3	5.35137e-07	0.326144	0.577	0.178	0.0106241
hvcn1	3.56946e-08	0.326073	0.538	0.128	0.000708645
asf1bb	6.95275e-09	0.322007	0.288	0.028	0.000138033
si:ch73-234b20.5	5.88505e-06	0.321668	0.481	0.15	0.116836
cad	8.81852e-08	0.321298	0.442	0.094	0.00175074
mettl1	1.02257e-08	0.317165	0.269	0.022	0.000203012
larp4ab	4.4181e-05	0.315291	0.827	0.389	0.877126
mrpl23	1.05263e-08	0.312049	0.442	0.083	0.000208979
eif5	2.34856e-07	0.31155	0.692	0.222	0.00466259
hnf1ba	9.47993e-09	0.310523	0.462	0.089	0.000188205
setb	5.55689e-05	0.309185	0.942	0.444	1
dynll2a	1.08298e-07	0.308639	0.385	0.072	0.00215004
eif4ebp3	7.50378e-10	0.308038	0.577	0.117	1.48973e-05
ppig	3.7852e-09	0.30354	0.462	0.083	7.51477e-05
sept7a	9.58663e-10	0.303253	0.577	0.122	1.90323e-05
fbp1b	1.01769e-07	0.302784	0.308	0.044	0.00202042
hspe1	0.000243367	0.301528	1	0.833	1
selenoh	0.000129574	0.300813	1	0.617	1
ak2	2.07735e-06	0.296849	0.923	0.378	0.0412416
ranbp1	4.84699e-05	0.295028	1	0.456	0.962274
cd81a	0.000419976	0.293989	0.962	0.528	1
eef1db	0.000126352	0.293892	1	0.644	1
hnf4a	2.81586e-07	0.293853	0.462	0.111	0.00559033
anxa4	0.00120305	0.293725	0.846	0.45	1
cyb5a	1.50762e-08	0.289801	0.558	0.133	0.000299308
plekha6	1.75644e-08	0.285944	0.423	0.078	0.000348706
tcp1	7.41947e-08	0.285368	0.769	0.233	0.00147299
polr1e	1.16661e-09	0.285164	0.288	0.022	2.31607e-05
chd7	4.43766e-09	0.285027	0.558	0.122	8.81009e-05
cotl1	5.49027e-05	0.282952	0.673	0.283	1
pik3r1	6.74428e-09	0.282293	0.346	0.044	0.000133894
prdx6	4.17581e-08	0.282142	0.558	0.139	0.000829023
mak16	0.000122515	0.281196	0.404	0.139	1
zgc:193726	2.10722e-05	0.280519	0.615	0.217	0.418347
foxd2	1.38916e-05	0.279639	0.327	0.078	0.27579
aplp2	0.00183456	0.279307	0.462	0.211	1
serbp1a	9.66754e-06	0.279137	1	0.883	0.19193
eif5a2	0.000147935	0.278716	1	0.728	1
yy1b	5.6577e-11	0.276735	0.365	0.033	1.12322e-06
nupr1a	2.44808e-06	0.275563	0.538	0.167	0.0486017
rbm39a	1.09356e-09	0.275185	0.462	0.078	2.17104e-05
tmem243b	2.79246e-05	0.274474	0.423	0.133	0.554387
rrp1	9.93139e-08	0.274416	0.308	0.044	0.00197168
si:dkey-36i7.3	2.63072e-06	0.274388	0.404	0.1	0.0522277
ccni	0.000153711	0.273642	0.942	0.478	1
atp8a2	7.21482e-07	0.27259	0.288	0.044	0.0143236
impdh1b	2.4294e-10	0.272091	0.615	0.128	4.8231e-06
morc2	1.90344e-09	0.270145	0.288	0.022	3.7789e-05
tjp1a	3.83449e-08	0.269068	0.308	0.039	0.000761261
paics	8.70185e-05	0.268543	0.731	0.311	1
romo1	0.00201091	0.267141	0.981	0.617	1
golga7	1.20166e-06	0.267085	0.673	0.222	0.0238565
nop58	2.84145e-06	0.265704	0.577	0.178	0.0564112
fam213b	2.93559e-06	0.264726	0.692	0.233	0.0582802
snx12	5.60008e-07	0.264388	0.385	0.083	0.0111178
prpf40a	8.99061e-08	0.264093	0.346	0.056	0.00178491
nutf2l	0.000106201	0.262147	0.827	0.361	1
si:dkey-68o6.5	7.55237e-07	0.261301	0.346	0.067	0.0149937
zgc:56699	2.95244e-08	0.260292	0.5	0.111	0.000586147
rfc5	3.56985e-08	0.258926	0.327	0.044	0.000708722
cd99	2.24904e-06	0.25754	0.423	0.106	0.0446503
tmem251	1.57493e-09	0.25638	0.385	0.05	3.12671e-05
twistnb	1.536e-06	0.256301	0.288	0.05	0.0304941
cox6b1	0.000272754	0.254693	0.692	0.306	1
tmed10	6.56204e-08	0.25398	0.731	0.211	0.00130276
eif3ba	0.000132015	0.253949	0.981	0.539	1
snrpd1	0.000520208	0.253321	0.981	0.717	1
stau2	1.33445e-05	0.253193	0.558	0.194	0.264929
uqcrc2a	7.33866e-09	0.252833	0.5	0.106	0.000145694
st13	9.38752e-07	0.252172	0.462	0.122	0.018637
cd3eap	1.60915e-07	0.251499	0.538	0.139	0.00319465

### Sheet: slow - smooth muscle
Supplementary Table 3. Differential expression of marker genes in endoderm+pronephros subcluster - #3 slow / smooth muscle
Gene	p_val	avg_logFC	pct.1	pct.2	p_val_adj
Column1	Column2	Column3	Column4	Column5	Column6
myl13	3.64658e-22	3.4783	0.977	0.608	7.23956e-18
myl10	8.56656e-24	3.36968	0.977	0.487	1.70072e-19
pvalb4	1.74597e-22	2.78004	0.907	0.312	3.46627e-18
tnnc1b	6.60546e-25	2.5134	0.884	0.196	1.31138e-20
tpm2	3.96739e-21	2.46606	0.814	0.212	7.87646e-17
tnni4b.2	2.37956e-25	2.29493	0.814	0.127	4.72414e-21
smyhc1	1.91612e-19	2.01582	0.628	0.079	3.80407e-15
tnnt2d	4.25476e-19	1.68408	0.651	0.085	8.44697e-15
tpm3	4.70981e-13	1.57157	0.837	0.519	9.35038e-09
nme2b.2	1.96319e-07	1.29726	0.674	0.365	0.00389751
tnnt2c	4.1873e-14	1.28857	0.884	0.354	8.31304e-10
mustn1b	1.62603e-15	1.15412	0.558	0.074	3.22816e-11
s100a10b	1.67608e-12	1.09386	0.884	0.444	3.32752e-08
ppdpfa	1.16236e-08	1.04415	0.465	0.122	0.000230764
ACTC1	5.84415e-07	0.97921	0.302	0.058	0.0116024
postnb	9.14992e-09	0.973618	0.512	0.148	0.000181653
tmsb1	5.28801e-07	0.957192	0.884	0.661	0.0104983
tnni1c	1.99016e-12	0.943481	0.372	0.032	3.95106e-08
atp5mc1	3.32505e-11	0.940168	0.977	0.794	6.60123e-07
chchd10	2.66784e-06	0.923813	0.605	0.302	0.0529646
krt4	1.54573e-09	0.917702	0.93	0.683	3.06873e-05
aep1	2.41243e-05	0.882972	0.419	0.159	0.47894
lmnb2	1.43756e-08	0.880555	0.814	0.508	0.000285398
cycsb	1.53051e-09	0.855619	0.93	0.651	3.03852e-05
cyt1l	6.39278e-06	0.855608	0.744	0.476	0.126916
atp2a1	3.84308e-06	0.835132	0.767	0.497	0.0762966
cfl1l	0.00029365	0.812553	0.558	0.323	1
asb12a	1.48048e-05	0.812349	0.372	0.127	0.29392
col1a1b	3.33169e-08	0.797515	0.605	0.212	0.00066144
col1a2	3.29186e-07	0.794657	0.651	0.291	0.00653533
col1a1a	0.000307975	0.79241	0.535	0.317	1
ppt1	6.33814e-09	0.788399	0.907	0.587	0.000125831
vwde	1.71417e-05	0.776503	0.302	0.074	0.340315
pfn1	6.71567e-06	0.749458	0.907	0.847	0.133326
cldni	0.00205572	0.73796	0.395	0.212	1
flna	1.17957e-05	0.734797	0.721	0.444	0.23418
si:ch211-105c13.3	6.59613e-08	0.731725	0.302	0.042	0.00130953
ecrg4b	1.11962e-05	0.688967	0.465	0.164	0.222279
cyt1	1.85094e-06	0.685051	0.674	0.302	0.0367468
mrps36	0.0200207	0.677907	0.488	0.386	1
timm8a	0.000659576	0.674552	0.442	0.249	1
ndufa7	0.00410924	0.653495	0.442	0.302	1
pgam2	0.000162447	0.649022	0.465	0.217	1
srl	6.26335e-06	0.646223	0.581	0.249	0.124346
si:dkey-16p21.8	6.92587e-07	0.643334	0.837	0.735	0.0137499
ndufb7	6.92739e-05	0.643269	0.698	0.503	1
mrpl18	0.00386136	0.643009	0.372	0.212	1
si:ch1073-406l10.2	3.2112e-05	0.639918	0.279	0.069	0.63752
si:ch211-235e9.8	0.00226453	0.635941	0.326	0.153	1
serpinh1b	5.11586e-05	0.627222	0.628	0.328	1
neb	3.04924e-05	0.622159	0.581	0.265	0.605365
si:ch1073-314i13.4	0.000548897	0.610731	0.442	0.243	1
krt5	0.00171925	0.607792	0.279	0.106	1
col11a1a	0.000856617	0.605725	0.372	0.169	1
si:dkey-17e16.10	0.00673392	0.583628	0.442	0.302	1
cox17	0.0617039	0.582972	0.465	0.392	1
ndufa5	0.0103229	0.577119	0.442	0.312	1
ccng1	2.26892e-05	0.575358	0.86	0.762	0.450448
sdhdb	0.00250311	0.572829	0.512	0.339	1
tpi1b	0.00829407	0.563565	0.395	0.233	1
rps27l	6.43885e-05	0.5629	0.791	0.587	1
krtt1c19e	0.00122212	0.557346	0.419	0.206	1
atp5meb	0.000966897	0.554757	0.837	0.72	1
ndufab1b	0.000241761	0.552968	0.721	0.587	1
atp5l	0.000994546	0.551797	0.837	0.746	1
CR318588.4	1.06708e-06	0.550597	1	0.751	0.0211848
smim4	0.0534812	0.550321	0.302	0.206	1
pmp22b	0.0012213	0.547034	0.326	0.138	1
casq2	0.0519547	0.545589	0.326	0.222	1
thy1	0.000391707	0.545146	0.488	0.243	1
ndufab1a	0.0313769	0.539734	0.535	0.466	1
timm10	0.00304732	0.53973	0.419	0.249	1
col2a1b	0.00289003	0.535089	0.256	0.101	1
ndufa8	0.0424838	0.534012	0.465	0.386	1
ndufa3	0.00131786	0.530727	0.535	0.344	1
dlat	0.0167088	0.515449	0.279	0.153	1
ndufb3	0.00268057	0.509916	0.605	0.455	1
sox11a	0.0176859	0.500761	0.395	0.265	1
mpc1	0.0263352	0.49511	0.488	0.423	1
col5a1	0.00413582	0.484264	0.302	0.138	1
mrps14	0.023057	0.481548	0.372	0.238	1
ndufa2	0.00326423	0.477182	0.512	0.328	1
p4hb	0.000190121	0.473859	0.884	0.788	1
ndufa11	0.00552178	0.471333	0.605	0.481	1
cox5ab	0.0209719	0.470348	0.628	0.593	1
zgc:153675	0.0665087	0.470063	0.302	0.212	1
atp5mc3a	0.0139904	0.469548	0.698	0.646	1
aldoaa	0.00855366	0.462141	0.558	0.429	1
si:dkey-88p24.11	0.138142	0.457198	0.279	0.212	1
hnrpkl	0.000694255	0.456076	0.372	0.164	1
atp5if1a	0.00168293	0.45554	0.86	0.725	1
cox7b	0.000150197	0.455273	0.953	0.884	1
fabp3	3.77775e-06	0.454062	0.977	0.963	0.0749996
pgrmc1	0.126949	0.448661	0.349	0.286	1
si:ch73-367p23.2	0.00499402	0.446299	0.628	0.418	1
tuba8l	0.015493	0.445696	0.465	0.354	1
hhatla	0.0484283	0.441165	0.256	0.153	1
actn3b	0.0924449	0.440864	0.326	0.228	1
mt-nd5	0.213188	0.437166	0.395	0.36	1
uqcrq	0.00291094	0.436989	0.721	0.646	1
CABZ01072309.1	0.056097	0.436595	0.349	0.249	1
cox7a3	0.00678043	0.434772	0.581	0.439	1
cox7a2a	0.000540695	0.432584	0.86	0.72	1
glula	0.00264879	0.432269	0.256	0.095	1
si:ch1073-325m22.2	0.000796915	0.431808	0.93	0.831	1
ndufs3	0.253796	0.4318	0.279	0.228	1
atp5if1b	0.00447323	0.42027	0.651	0.571	1
xbp1	0.153533	0.417559	0.326	0.265	1
ndufb2	0.0236446	0.413439	0.419	0.296	1
mrpl35	0.0343563	0.413372	0.302	0.185	1
cox6b2	1.2363e-05	0.412465	0.953	0.868	0.245443
etfb	0.0880283	0.412291	0.372	0.307	1
eno3	0.0190444	0.406723	0.558	0.413	1
coa3a	0.0261788	0.404305	0.349	0.217	1
txn2	0.17996	0.402555	0.302	0.238	1
ndufv3	0.0711391	0.399024	0.442	0.349	1
atp5f1d	0.00309239	0.392879	0.744	0.677	1
atp5pf	0.000693773	0.392637	0.814	0.667	1
NDUFC1	0.131538	0.39189	0.372	0.307	1
capza1a	0.0549032	0.383078	0.419	0.328	1
cav3	0.141041	0.378733	0.349	0.265	1
zgc:193541	0.00123232	0.377105	0.837	0.725	1
slirp	0.0595354	0.373298	0.419	0.333	1
dap	0.0184394	0.369432	0.442	0.302	1
cyc1	0.379481	0.36726	0.372	0.37	1
cldn15la	0.0839545	0.366041	0.279	0.185	1
sdhc	0.218547	0.36571	0.256	0.196	1
ywhabl	0.0170013	0.363837	0.488	0.354	1
cox5aa	0.015044	0.361955	0.744	0.735	1
ndufs5	0.0207563	0.361722	0.651	0.582	1
ppa1b	0.129126	0.356931	0.326	0.254	1
tomm20b	0.136696	0.356811	0.535	0.503	1
timm8b	0.23619	0.354461	0.419	0.413	1
tmem38a	0.19813	0.352905	0.326	0.243	1
casc4	0.4843	0.349968	0.279	0.28	1
atp5pd	0.00768969	0.347338	0.791	0.741	1
nnt	0.100925	0.346559	0.279	0.196	1
atp5pb	0.334792	0.346061	0.558	0.561	1
ndufb8	0.0555217	0.345372	0.651	0.624	1
bzw1a	0.0104612	0.343013	0.837	0.783	1
sst1.2	0.0285491	0.341517	0.419	0.259	1
atp5f1b	0.0242771	0.340475	0.721	0.661	1
mcl1b	0.193523	0.336298	0.419	0.376	1
mdka	0.652346	0.333501	0.442	0.46	1
tma7	0.0888982	0.331863	0.744	0.751	1
ndufb6	0.210066	0.331299	0.349	0.307	1
ndufs7	0.0489984	0.330597	0.535	0.434	1
ak1	0.000327609	0.32721	0.884	0.751	1
gsta.1	0.303377	0.327186	0.302	0.27	1
actb1	0.0780636	0.326867	0.698	0.677	1
ube2d2	0.361724	0.322183	0.372	0.376	1
si:ch211-156j16.1	0.479508	0.320596	0.256	0.228	1
krtcap2	0.126658	0.319148	0.349	0.27	1
atp5po	0.0684991	0.318627	0.674	0.64	1
trappc1	0.522131	0.317922	0.326	0.333	1
rhocb	0.124811	0.317266	0.279	0.201	1
ndufa6	0.0102586	0.31603	0.698	0.593	1
rtn1a	0.426705	0.31553	0.256	0.238	1
selenof	0.278842	0.312916	0.465	0.481	1
cox7c	0.0169555	0.30797	0.814	0.783	1
ndufa1	0.144131	0.3039	0.419	0.354	1
ndufc2	0.0770852	0.300714	0.512	0.423	1
psip1b	0.315965	0.300372	0.302	0.265	1
lsm12b	0.468327	0.299002	0.442	0.46	1
chchd1	0.309906	0.29699	0.326	0.291	1
snx6	0.0588555	0.296835	0.372	0.243	1
mrps24	0.0747516	0.296758	0.372	0.265	1
ATP5MD	0.854798	0.296749	0.419	0.519	1
rab1ab	0.151726	0.294075	0.256	0.18	1
mrps21	0.267171	0.293976	0.256	0.206	1
acta1a	0.311765	0.293961	0.419	0.37	1
si:dkey-13i19.8	0.315685	0.290844	0.395	0.392	1
atp5f1c	0.0395131	0.290608	0.698	0.683	1
mrpl13	0.834775	0.290165	0.209	0.259	1
ube2na	0.192924	0.289258	0.349	0.286	1
qkia	0.301655	0.287977	0.372	0.349	1
adka	0.383714	0.286914	0.302	0.275	1
taf12	0.366338	0.286625	0.326	0.312	1
sumo3b	0.0360853	0.286325	0.791	0.725	1
mrpl36	0.441983	0.283896	0.465	0.487	1
si:zfos-169g10.3	0.449115	0.282954	0.302	0.296	1
vdac3	0.240837	0.281812	0.442	0.397	1
minos1	0.149842	0.280316	0.442	0.365	1
tmsb4x	0.00134064	0.279695	1	0.995	1
rbp5	0.199516	0.277695	0.512	0.481	1
stmn1a	0.00621493	0.276925	0.814	0.709	1
got2b	0.193015	0.274013	0.279	0.212	1
nupr1a	0.86331	0.271804	0.209	0.259	1
uqcr10	0.047322	0.270689	0.721	0.672	1
atp5mf	0.111271	0.26833	0.651	0.651	1
capza1b	0.0771366	0.266702	0.442	0.339	1
hspa9	0.142658	0.265317	0.279	0.206	1
max	0.311334	0.264649	0.302	0.265	1
mrpl12	0.222774	0.263678	0.395	0.328	1
cox4i1	0.0797766	0.262667	0.837	0.73	1
arpc1a	0.19425	0.259497	0.256	0.185	1
si:dkey-28b4.7	0.199416	0.257668	0.326	0.254	1
banf1	0.691853	0.2575	0.465	0.503	1
trim35-28	0.138913	0.257048	0.326	0.243	1
hdac1	0.40131	0.254061	0.302	0.275	1
ldhba	0.0313379	0.253094	0.698	0.603	1
foxp4	0.370227	0.250645	0.419	0.434	1
