## Supplementary material for "Single-cell transcriptome analysis of the zebrafish embryonic trunk": S4 Table

### Sheet: arterial
S4 Table. Differential expression of marker genes in endothelial cell subcluster - #0 arterial
Gene	p_val	avg_logFC	pct.1	pct.2	p_val_adj
CABZ01030107.1	5.16125E-24	1.682	0.453	0.095	1.02466E-19
aqp1a.1	1.58447e-33	1.64656	0.741	0.249	3.14565e-29
fabp11a	1.51501e-12	1.29217	0.472	0.205	3.00775e-08
nanos1	4.4126e-15	1.07507	0.33	0.077	8.76033e-11
tcima	1.43433e-17	1.01849	0.401	0.101	2.84757e-13
her12	4.36772e-15	1.01299	0.373	0.098	8.67123e-11
esm1	2.58037e-14	1.01121	0.264	0.045	5.12281e-10
si:ch211-222l21.1	9.48363e-30	0.95256	0.92	0.685	1.88278e-25
hopx	5.11756e-17	0.914524	0.429	0.125	1.01599e-12
cldn5b	2.70055e-16	0.899823	0.679	0.392	5.36141e-12
hlx1	5.09639e-14	0.870965	0.292	0.059	1.01179e-09
crip2	3.65883e-13	0.857616	0.594	0.347	7.26387e-09
aqp8a.1	6.57031e-12	0.814169	0.354	0.113	1.3044e-07
her15.1.1	9.18981e-12	0.789367	0.269	0.059	1.82445e-07
stmn1a	1.269e-11	0.77692	0.542	0.297	2.51934e-07
krt18	1.62692e-15	0.770233	0.811	0.593	3.22992e-11
hmga1a	2.09702e-25	0.752279	0.962	0.846	4.16321e-21
hnrnpa0l.1	4.4853e-23	0.70447	0.877	0.62	8.90466e-19
hmgb2b	7.80585e-17	0.702902	0.83	0.623	1.5497e-12
si:ch73-281n10.2	4.99925e-18	0.692552	0.929	0.766	9.92501e-14
thy1	1.47277e-08	0.68908	0.448	0.234	0.00029239
hbbe1.3	0.611881	0.670681	0.307	0.318	1
hells	1.87389e-10	0.669868	0.292	0.086	3.72024e-06
sumo3a	3.19522e-14	0.66736	0.693	0.418	6.34348e-10
hey2	1.15131e-14	0.666966	0.259	0.036	2.2857e-10
hmgn2	4.05189e-19	0.661367	0.991	0.905	8.04421e-15
sumo3b	2.7306e-12	0.652439	0.632	0.374	5.42106e-08
ndnf	1.04803e-12	0.651061	0.302	0.071	2.08065e-08
hmgb2a	4.61569e-18	0.629271	0.972	0.884	9.16353e-14
hmgn7	1.33384e-16	0.627893	0.84	0.588	2.64807e-12
hnrnpaba	1.78328e-13	0.627859	0.722	0.481	3.54034e-09
podxl	1.08869e-07	0.626376	0.316	0.136	0.00216138
tuba8l	2.00892e-10	0.624986	0.462	0.208	3.98831e-06
calm3b	1.81302e-11	0.620034	0.642	0.377	3.5994e-07
pcna	5.4863e-06	0.607492	0.363	0.202	0.10892
sox7	6.17098e-09	0.596139	0.316	0.119	0.000122512
ywhabl	1.69664e-12	0.5904	0.698	0.418	3.36834e-08
seta	2.42036e-10	0.589004	0.599	0.335	4.80513e-06
eif5a2	7.60387e-13	0.581471	0.689	0.409	1.5096e-08
hmgb3a	7.12979e-08	0.570001	0.335	0.139	0.00141548
ptmab	1.13294e-19	0.567266	0.962	0.908	2.24923e-15
srsf3b	7.07256e-10	0.557692	0.533	0.279	1.40411e-05
tgif1	5.53742e-09	0.553962	0.344	0.134	0.000109934
si:ch211-51e12.7	1.04566e-07	0.545931	0.505	0.282	0.00207595
egfl7	1.14018e-06	0.544584	0.542	0.35	0.0226361
hnrnpabb	2.77762e-08	0.536912	0.542	0.326	0.000551442
cbx5	1.29088e-09	0.533932	0.552	0.303	2.56279e-05
tubb4b	3.06015e-10	0.530495	0.703	0.448	6.07532e-06
h2afvb	1.35392e-10	0.524541	0.778	0.582	2.68794e-06
hnrnpa0b	6.65469e-10	0.524524	0.712	0.513	1.32116e-05
h3f3b.1	2.29296e-10	0.519734	0.774	0.537	4.55221e-06
ctnnbip1	4.58856e-06	0.518737	0.255	0.11	0.0910966
tagln2	7.69166e-08	0.516284	0.646	0.457	0.00152703
khdrbs1a	2.07952e-10	0.514653	0.736	0.561	4.12847e-06
jam2a	6.23768e-06	0.514586	0.354	0.193	0.123837
cbx3a	6.01543e-08	0.513767	0.495	0.279	0.00119424
tspan7	3.44358e-07	0.506488	0.321	0.136	0.00683655
nucks1a	2.97691e-07	0.504604	0.524	0.332	0.00591006
tubb2b	1.62439e-07	0.504129	0.542	0.323	0.0032249
mdka	0.000914842	0.504066	0.632	0.519	1
arpp19b	2.61382e-06	0.503043	0.297	0.134	0.0518922
myl12.1	9.35549e-13	0.502335	0.906	0.772	1.85735e-08
s100a10b	0.000215955	0.500698	0.453	0.309	1
ppiab	4.63065e-20	0.500441	0.958	0.849	9.19322e-16
setb	6.26463e-07	0.496977	0.476	0.276	0.0124372
marcksl1b	6.89199e-10	0.496117	0.783	0.608	1.36827e-05
vdac1	2.705e-09	0.495078	0.358	0.131	5.37025e-05
h2afx	1.67408e-08	0.494104	0.278	0.092	0.000332354
ube2c	0.000180399	0.490896	0.297	0.166	1
dynlt3	1.4372e-05	0.483302	0.443	0.279	0.285327
selenoh	1.91079e-09	0.479567	0.623	0.38	3.7935e-05
rbmx	1.49913e-08	0.470723	0.269	0.086	0.000297621
gch2	0.000419033	0.46464	0.396	0.276	1
nhp2	5.51387e-06	0.463596	0.34	0.172	0.109467
cyt1	0.0104848	0.462603	0.259	0.172	1
pdap1a	1.47488e-06	0.46243	0.373	0.19	0.0292809
si:ch211-288g17.3	6.54321e-07	0.462134	0.575	0.377	0.0129902
hmgb1b	1.28729e-06	0.462049	0.495	0.3	0.0255566
cirbpb	2.27692e-16	0.461636	0.925	0.822	4.52036e-12
sept6	4.59245e-08	0.458753	0.392	0.175	0.000911739
krt8	1.93736e-06	0.458168	0.726	0.591	0.0384624
lmnb2	3.42676e-06	0.456995	0.566	0.386	0.0680314
myct1a	9.73981e-06	0.454564	0.302	0.151	0.193365
cirbpa	4.81215e-13	0.447958	0.948	0.855	9.55356e-09
dpm2	5.67473e-06	0.44384	0.255	0.107	0.11266
id3	1.16255e-05	0.433425	0.283	0.131	0.230801
klf6a	2.38303e-05	0.43312	0.307	0.154	0.473102
pgrmc1	3.4653e-05	0.421547	0.288	0.142	0.687965
calm2a	0.00015649	0.42131	0.476	0.329	1
sap18	5.19238e-06	0.418564	0.439	0.252	0.103084
srsf2a	7.48504e-05	0.417064	0.377	0.226	1
top1l	1.66617e-05	0.416967	0.604	0.427	0.330784
si:ch211-156j16.1	4.543e-05	0.416228	0.708	0.674	0.901922
snu13b	0.000361773	0.414097	0.34	0.214	1
mbd3a	8.95678e-06	0.412099	0.274	0.125	0.177819
tuba8l4	8.89085e-06	0.411553	0.472	0.282	0.17651
ranbp1	1.77095e-05	0.411086	0.363	0.202	0.351586
rap1b	1.21497e-06	0.408649	0.608	0.436	0.0241208
gng2	5.75764e-07	0.406714	0.321	0.136	0.0114306
msna	0.000389631	0.40523	0.458	0.306	1
EIF1B	0.000105563	0.405141	0.495	0.344	1
cdc42	3.30375e-06	0.400346	0.575	0.38	0.0655893
abracl	4.2181e-05	0.399953	0.458	0.3	0.837419
ptmaa	8.47944e-08	0.398517	0.759	0.561	0.00168342
id1	0.00137355	0.395784	0.858	0.902	1
oaz1b	3.86694e-06	0.393143	0.524	0.347	0.0767703
tomm22	8.45878e-05	0.391814	0.278	0.139	1
eif4a1a	1.46104e-06	0.391632	0.679	0.507	0.0290061
zgc:153867	2.62516e-10	0.390617	0.854	0.709	5.21173e-06
zgc:56095	8.0096e-08	0.3895	0.316	0.119	0.00159015
sf3b5	0.000292703	0.389256	0.382	0.246	1
eif4ebp2	7.40128e-07	0.388841	0.481	0.273	0.0146938
krt4	0.00307269	0.387021	0.604	0.475	1
zmat2	5.87136e-05	0.386526	0.302	0.16	1
rbm4.3	2.21795e-06	0.385253	0.491	0.291	0.0440329
magoh	1.1634e-05	0.385134	0.344	0.175	0.23097
hmgn6	6.93549e-09	0.384945	0.863	0.795	0.00013769
ran	7.96538e-08	0.383962	0.811	0.674	0.00158137
eif4h	0.000102354	0.382209	0.283	0.148	1
snrpd2	4.65367e-05	0.381689	0.519	0.359	0.923894
clic4	0.00120723	0.380823	0.542	0.439	1
ncbp2	0.000199056	0.379355	0.264	0.136	1
dut	0.000351443	0.376806	0.292	0.166	1
dynlrb1	1.45311e-05	0.376293	0.538	0.362	0.288486
snrpe	0.000178389	0.374953	0.472	0.335	1
ube2ib	9.14147e-07	0.374202	0.406	0.199	0.0181486
h3f3d	2.01004e-12	0.373293	0.939	0.84	3.99053e-08
prdx2	0.000365446	0.372112	0.5	0.356	1
sub1a	3.08417e-06	0.368413	0.608	0.412	0.0612301
spcs3	6.96995e-06	0.367579	0.292	0.134	0.138374
smarce1	8.90344e-06	0.366802	0.392	0.208	0.17676
pfn2l	4.28295e-06	0.36579	0.689	0.51	0.0850294
psma4	1.32391e-05	0.36407	0.288	0.131	0.262835
ap1s2	0.000118246	0.363281	0.288	0.151	1
rhocb	0.0015096	0.363031	0.448	0.329	1
actb2	6.01753e-10	0.362249	0.981	0.964	1.19466e-05
marcksb	0.000614585	0.36093	0.354	0.22	1
copz1	0.000276504	0.358348	0.316	0.178	1
aldh9a1a.1	0.00177072	0.358013	0.307	0.19	1
snrpf	6.93632e-06	0.355433	0.604	0.421	0.137707
rap2c	0.000943473	0.35346	0.307	0.187	1
zgc:77517	0.000121327	0.352465	0.292	0.151	1
pbx4	0.0009741	0.352409	0.552	0.442	1
ptges3a	1.95204e-05	0.352159	0.259	0.116	0.387539
tmsb1	0.229382	0.350908	0.415	0.371	1
drap1	9.34481e-05	0.347916	0.363	0.208	1
rbm8a	1.51011e-05	0.346717	0.491	0.309	0.299801
npm1a	0.00211909	0.3458	0.278	0.166	1
tmsb4x	1.42419e-13	0.344456	1	0.994	2.82745e-09
arpc4	0.000204436	0.344194	0.34	0.196	1
sdc4	0.000718968	0.344101	0.373	0.243	1
prdx5	0.000339888	0.343981	0.325	0.19	1
nono	4.6109e-05	0.342317	0.448	0.276	0.915401
rap1aa	7.13239e-05	0.341886	0.311	0.16	1
snrpb	0.000117131	0.341779	0.552	0.386	1
jpt1b	2.38725e-05	0.34022	0.637	0.478	0.473941
zfp36l2	0.00140078	0.33972	0.311	0.193	1
hdac1	0.000416433	0.338859	0.255	0.134	1
calm3a	0.000771964	0.337029	0.651	0.558	1
ywhaqa	2.81751e-05	0.33642	0.33	0.166	0.55936
myl9b	0.00029753	0.330149	0.269	0.139	1
sox4a.1	0.000117621	0.329646	0.274	0.136	1
polr2f	0.00114346	0.329468	0.278	0.163	1
pabpc1a	0.000107917	0.324513	0.632	0.496	1
cyb5a	2.35494e-05	0.323447	0.274	0.125	0.467525
h3f3c	8.84602e-07	0.322027	0.877	0.769	0.017562
jpt2	0.000168004	0.319854	0.368	0.22	1
h2afva	5.58104e-05	0.319239	0.429	0.252	1
anp32b	8.75478e-05	0.318821	0.274	0.134	1
rbx1	0.000143093	0.318462	0.566	0.412	1
eif3m	0.000229194	0.317693	0.58	0.415	1
akap12b	0.000259179	0.317681	0.524	0.371	1
si:ch73-1a9.3	9.8565e-07	0.316587	0.967	0.95	0.0195681
eif3ba	1.15887e-05	0.315696	0.481	0.285	0.230071
ube2d2	0.000149529	0.314114	0.41	0.249	1
wasf3b	0.000219957	0.312764	0.292	0.157	1
nutf2l	0.000890153	0.309251	0.325	0.199	1
fkbp2	0.000227468	0.30839	0.255	0.128	1
fli1a	0.000152024	0.306934	0.358	0.199	1
gnb1b	5.18279e-05	0.306696	0.439	0.258	1
ube2d1b	0.00118243	0.30586	0.264	0.151	1
myl6	0.000338062	0.3047	0.59	0.463	1
csrp1a	0.000361911	0.304338	0.382	0.231	1
histh1l	0.000446359	0.303871	0.764	0.7	1
sumo1	0.000213548	0.302768	0.307	0.163	1
snrpd3l	0.000161563	0.300362	0.278	0.139	1
naca	9.90224e-12	0.299527	0.991	0.944	1.96589e-07
eny2	0.000415677	0.298451	0.401	0.255	1
anp32e	0.000744722	0.297875	0.292	0.166	1
cav1	9.96684e-05	0.297474	0.255	0.119	1
fkbp1aa	4.29256e-06	0.297143	0.953	0.95	0.0852203
srgn	0.000291622	0.296551	0.255	0.131	1
ak2	0.00216931	0.294645	0.335	0.223	1
eif2s3	0.000241224	0.294324	0.467	0.297	1
eif3d	0.000789741	0.293692	0.302	0.172	1
igf2bp3	0.00155524	0.290273	0.495	0.371	1
glulb	0.00815335	0.288795	0.283	0.187	1
psmb7	0.000347531	0.287537	0.476	0.312	1
flna	0.019722	0.285753	0.632	0.593	1
pfdn2	0.00101094	0.283905	0.382	0.246	1
ddx61	0.00460511	0.283725	0.307	0.199	1
pin1	0.00308128	0.283584	0.325	0.214	1
lsm8	4.52197e-05	0.28038	0.354	0.187	0.897746
si:ch73-86n18.1	0.506103	0.275622	0.283	0.276	1
snrpg	0.00622083	0.275007	0.538	0.421	1
ramp2	0.0224797	0.27417	0.458	0.368	1
pnrc2	5.37582e-05	0.272658	0.783	0.677	1
lmo4a	0.00144121	0.271926	0.358	0.231	1
tpt1	1.09529e-13	0.270793	1	1	2.17449e-09
lmo2	0.501774	0.270372	0.434	0.407	1
p4hb	0.00435796	0.27036	0.684	0.614	1
emc6	0.000793011	0.26979	0.278	0.157	1
paip2b	0.000318443	0.269503	0.462	0.3	1
eif3ea	0.00402418	0.269296	0.519	0.386	1
naa10	0.0074337	0.268683	0.373	0.258	1
ythdf2	0.0103682	0.268253	0.316	0.22	1
si:ch211-191j22.3	0.00561689	0.267987	0.302	0.199	1
tmem88a	0.0290428	0.267737	0.316	0.228	1
golga7	0.000523703	0.266273	0.373	0.226	1
dynll1	1.17038e-05	0.26366	0.92	0.896	0.232356
bsg	0.0346876	0.262323	0.415	0.332	1
eef1g	1.1814e-05	0.261999	0.934	0.89	0.234543
h3f3b.1.1	0.000349156	0.261813	0.689	0.555	1
dusp5	0.0342315	0.255681	0.292	0.22	1
selenof	0.011058	0.255289	0.481	0.377	1
aplnrb	0.0586474	0.255107	0.302	0.234	1
lsm4	0.00906942	0.255004	0.344	0.243	1
si:ch211-286b5.5	0.00486763	0.254624	0.292	0.184	1
ube2e3	0.020841	0.254379	0.288	0.205	1
cyt1l	0.112764	0.252068	0.368	0.306	1
zgc:77650	0.0140621	0.252006	0.264	0.178	1
hmgb1a	0.000642642	0.251154	0.325	0.187	1
arf6a	0.00021375	0.251058	0.283	0.145	1
anp32a	0.000462872	0.250874	0.481	0.329	1

### Sheet: venous
Supplementary Table 4. Differential expression of marker genes in endothelial cell subcluster - #1 venous
Gene	p_val	avg_logFC	pct.1	pct.2	p_val_adj
Column1	Column2	Column3	Column4	Column5	Column6
atp2a1	1.52507e-62	2.15068	0.9	0.287	3.02772e-58
pvalb2	6.47088e-70	2.10399	0.995	0.813	1.28466e-65
mylz3	3.97718e-75	2.03429	1	0.811	7.89589e-71
myl1	1.46027e-71	1.96299	0.995	0.699	2.89907e-67
mylpfa	3.3021e-76	1.96147	1	0.916	6.55566e-72
tpma	4.43548e-72	1.95234	1	0.685	8.80576e-68
ckmb	2.11791e-69	1.95143	0.974	0.568	4.20469e-65
acta1b	4.5615e-69	1.91917	0.984	0.49	9.05595e-65
pvalb1	2.35175e-69	1.90798	0.995	0.872	4.66892e-65
myhz1.1	4.39949e-57	1.87677	0.932	0.451	8.73432e-53
tnni2a.4	1.43259e-69	1.84026	0.995	0.744	2.84413e-65
tnnt3a	2.20608e-70	1.83045	0.995	0.604	4.37973e-66
ckma	1.69563e-71	1.82949	0.995	0.649	3.36634e-67
actc1b	7.83427e-74	1.78642	1	0.978	1.55534e-69
ttn.1	2.37257e-56	1.7729	0.868	0.27	4.71027e-52
tnnt3b	6.89491e-53	1.76024	0.916	0.421	1.36885e-48
tnnc2	7.29098e-65	1.73535	0.963	0.418	1.44748e-60
si:ch73-367p23.2	2.44159e-51	1.69792	0.763	0.156	4.84729e-47
myhz1.3	1.74541e-50	1.67431	0.884	0.368	3.46516e-46
tnni2b.1	4.33289e-59	1.65695	0.926	0.39	8.60208e-55
mylpfb	1.55621e-49	1.63733	0.842	0.306	3.08954e-45
ak1	3.17558e-60	1.61957	0.953	0.507	6.30448e-56
ttn.2	1.51946e-46	1.56752	0.821	0.265	3.01659e-42
aldoab	6.28097e-49	1.49873	0.842	0.279	1.24696e-44
neb	7.5009e-41	1.45113	0.626	0.106	1.48915e-36
acta1a	3.43981e-34	1.42426	0.668	0.192	6.82905e-30
si:ch211-255p10.3	6.68653e-35	1.40445	0.542	0.089	1.32748e-30
gapdh	2.16738e-44	1.39996	0.842	0.326	4.30289e-40
CABZ01072309.1	2.32897e-31	1.28797	0.558	0.106	4.62371e-27
nme2b.2	1.0669e-37	1.28721	0.726	0.206	2.11812e-33
tnnt2c	7.20477e-29	1.2759	0.553	0.128	1.43036e-24
myoz1b	1.127e-30	1.257	0.495	0.075	2.23743e-26
myhz1.2	2.22455e-27	1.25596	0.421	0.056	4.4164e-23
actn3b	9.11524e-32	1.22987	0.511	0.078	1.80965e-27
tmod4	4.95472e-37	1.2266	0.537	0.061	9.8366e-33
actc1a	4.66543e-30	1.22184	0.605	0.159	9.26228e-26
srl	4.14414e-32	1.19758	0.574	0.109	8.22736e-28
zgc:101853	1.98239e-32	1.17939	0.579	0.109	3.93563e-28
pgam2	8.57954e-30	1.1735	0.537	0.106	1.7033e-25
desma	2.275e-30	1.17229	0.547	0.103	4.51656e-26
cavin4a	1.23368e-27	1.12395	0.426	0.05	2.44922e-23
ldb3b	2.35909e-26	1.1203	0.463	0.078	4.68351e-22
pvalb4	1.01907e-09	1.11317	0.5	0.262	2.02317e-05
chac1	2.89722e-20	1.08997	0.5	0.164	5.75186e-16
cav3	9.43562e-26	1.08241	0.537	0.125	1.87325e-21
eno3	1.0808e-23	1.07915	0.611	0.22	2.14571e-19
si:dkey-16p21.8	8.08236e-30	1.07301	0.826	0.423	1.60459e-25
mybphb	1.22665e-26	1.06984	0.405	0.047	2.43526e-22
pvalb3	1.00343e-09	1.04372	0.268	0.084	1.99212e-05
CABZ01078594.1	6.93021e-25	1.0407	0.405	0.056	1.37585e-20
casq2	9.65063e-27	1.03052	0.479	0.078	1.91594e-22
myl10	3.53089e-09	1.01863	0.595	0.37	7.00987e-05
tmem38a	1.88135e-23	1.00347	0.537	0.145	3.73505e-19
slc25a4	3.42256e-25	1.00014	0.437	0.07	6.7948e-21
cavin4b	1.44189e-23	0.995812	0.426	0.072	2.86258e-19
hacd1	1.12096e-23	0.991688	0.347	0.033	2.22544e-19
zgc:158296	3.20067e-21	0.986795	0.395	0.07	6.35429e-17
hspb1	1.04209e-20	0.962258	0.521	0.156	2.06886e-16
fxr2	1.26136e-20	0.961839	0.426	0.095	2.50418e-16
gatm	1.2895e-22	0.956332	0.353	0.039	2.56004e-18
myom1a	4.57626e-18	0.939854	0.342	0.061	9.08525e-14
ldb3a	4.30205e-20	0.9306	0.342	0.053	8.54086e-16
nexn	2.25809e-20	0.928643	0.337	0.045	4.48299e-16
myod1	7.18946e-21	0.908447	0.305	0.028	1.42732e-16
hsp90aa1.1	2.61511e-18	0.906115	0.347	0.064	5.19177e-14
myhz2	5.26443e-11	0.905815	0.337	0.114	1.04515e-06
cox17	2.34428e-16	0.89362	0.5	0.187	4.65411e-12
cycsb	2.93553e-24	0.88131	0.8	0.482	5.82792e-20
myl13	0.01227	0.857322	0.553	0.515	1
zgc:92518	5.29907e-17	0.840514	0.321	0.056	1.05203e-12
pabpc4	1.69202e-13	0.795627	0.421	0.15	3.35917e-09
gamt	3.15598e-13	0.790102	0.574	0.298	6.26557e-09
mdh1ab	7.71916e-17	0.782616	0.3	0.045	1.53249e-12
apobec2a	1.17602e-18	0.779842	0.289	0.031	2.33476e-14
actn3a	1.11158e-14	0.779574	0.342	0.078	2.20683e-10
tmsb	5.80547e-11	0.76688	0.311	0.095	1.15256e-06
hhatla	5.07613e-18	0.749433	0.295	0.036	1.00776e-13
smyd1a	1.93257e-19	0.7367	0.311	0.033	3.83672e-15
suclg1	9.84333e-13	0.732794	0.511	0.226	1.9542e-08
eno1a	3.73379e-15	0.731857	0.305	0.058	7.41269e-11
tnnc1b	3.01665e-07	0.727842	0.342	0.162	0.00598896
mybpc2b	2.71223e-15	0.724778	0.3	0.056	5.38459e-11
txlnbb	7.62025e-16	0.722927	0.263	0.033	1.51285e-11
myom2a	3.48712e-12	0.679283	0.253	0.05	6.92297e-08
chchd10	3.49975e-11	0.679091	0.316	0.095	6.94805e-07
rtn4a	2.43583e-11	0.652786	0.516	0.256	4.83584e-07
cox7a2a	1.35393e-13	0.619423	0.768	0.579	2.68797e-09
cfl2	6.88644e-10	0.613331	0.258	0.07	1.36717e-05
cnbpb	1.63003e-10	0.607712	0.568	0.354	3.23609e-06
fabp3	1.1725e-21	0.602713	0.953	0.696	2.32776e-17
cnbpa	5.60265e-10	0.57387	0.642	0.44	1.11229e-05
cox5aa	2.3162e-12	0.559407	0.763	0.554	4.59836e-08
tpm2	9.04021e-05	0.55885	0.274	0.142	1
atp5meb	2.45185e-12	0.548047	0.753	0.554	4.86765e-08
atp5mc1	5.34466e-11	0.520493	0.826	0.643	1.06108e-06
atp5f1d	7.27444e-08	0.508678	0.642	0.479	0.00144419
mrps36	8.7254e-06	0.505566	0.337	0.184	0.173225
tpi1b	6.09311e-07	0.48784	0.279	0.114	0.0120967
atp5f1b	1.10942e-06	0.482359	0.626	0.471	0.0220252
sdhb	1.35589e-06	0.471896	0.289	0.123	0.0269185
lrrc20	2.10441e-06	0.469042	0.321	0.153	0.0417789
ATP5MD	2.04708e-06	0.467978	0.537	0.362	0.0406408
ndufab1b	1.10921e-06	0.455012	0.484	0.284	0.0220212
atp5if1b	8.15915e-06	0.440781	0.432	0.256	0.161984
sdhdb	2.24876e-05	0.429565	0.332	0.175	0.446446
uqcrq	3.15504e-06	0.425979	0.616	0.446	0.062637
uqcrfs1	5.39539e-06	0.418678	0.511	0.312	0.107115
ndufs5	0.00025042	0.415832	0.489	0.365	1
atp5f1e	2.40828e-07	0.415759	0.758	0.627	0.00478115
col1a2	0.000488244	0.410952	0.305	0.181	1
atp5mc3b	7.19518e-13	0.405963	0.958	0.872	1.42846e-08
coa6	0.000283773	0.405821	0.284	0.164	1
mrpl54	7.69946e-06	0.404486	0.305	0.148	0.152857
atf4a	2.86468e-06	0.402029	0.289	0.125	0.0568725
mibp2	4.00502e-09	0.393804	0.863	0.73	7.95116e-05
h1f0	0.000154191	0.39283	0.358	0.212	1
ndufb3	1.35874e-05	0.392477	0.474	0.298	0.269752
col1a1a	2.64754e-05	0.388512	0.347	0.184	0.525615
slirp	3.36417e-05	0.385662	0.311	0.162	0.667888
cox6a1	7.65469e-07	0.385548	0.8	0.699	0.0151969
COX5B	9.31511e-09	0.381638	0.842	0.713	0.000184933
NDUFC1	0.00162105	0.36984	0.321	0.209	1
aimp1	0.00024207	0.368521	0.289	0.162	1
ndufb6	5.51141e-05	0.357489	0.426	0.265	1
vdac3	0.000741862	0.352413	0.558	0.435	1
ndufb7	0.00165252	0.352027	0.474	0.362	1
capza1b	0.000167878	0.349569	0.468	0.306	1
pmp22b	0.00075226	0.345313	0.342	0.223	1
eif4ebp1	0.0010418	0.341704	0.479	0.348	1
cox5ab	3.89481e-05	0.341532	0.542	0.37	0.773237
atp5pb	0.00194257	0.329663	0.532	0.418	1
uqcr10	4.93352e-06	0.327015	0.705	0.521	0.0979452
ccng1	3.30332e-07	0.32082	0.747	0.574	0.00655808
pa2g4a	0.000126747	0.314606	0.295	0.156	1
ndufb4	0.000525114	0.313842	0.505	0.39	1
atp5pd	0.000964154	0.307726	0.621	0.515	1
mrpl33	0.00517346	0.307416	0.342	0.237	1
atp5if1a	0.000296593	0.299041	0.605	0.46	1
ndufs4	0.000525726	0.298686	0.368	0.228	1
atp5mf	0.000801338	0.294883	0.584	0.46	1
atp5fa1	0.0100673	0.288693	0.437	0.337	1
ndufa12	0.00214801	0.287188	0.368	0.251	1
atp5po	0.00205626	0.285413	0.479	0.362	1
ndufv3	0.00312666	0.283576	0.411	0.295	1
mdh2	0.000597619	0.2835	0.395	0.256	1
hint1	0.000944166	0.277834	0.421	0.281	1
ndufb5	0.000306722	0.276389	0.274	0.145	1
atp5mc3a	0.00345838	0.274551	0.563	0.443	1
zgc:193541	0.000803957	0.273354	0.737	0.618	1
ndufs7	0.00107905	0.272364	0.358	0.228	1
cyc1	0.00259152	0.269533	0.337	0.22	1
nutf2	0.0210726	0.268443	0.347	0.267	1
mpc2	0.00861384	0.267106	0.268	0.178	1
ndufab1a	0.0367241	0.263621	0.363	0.292	1
atp5f1c	0.000721356	0.263024	0.558	0.418	1
atp5pf	0.00319631	0.253969	0.647	0.546	1
timm8b	0.00156724	0.25383	0.268	0.153	1

### Sheet: muscle cells
Supplementary Table 4. Differential expression of marker genes in endothelial cell subcluster - #2 muscle cells
Gene	p_val	avg_logFC	pct.1	pct.2	p_val_adj
Column1	Column2	Column3	Column4	Column5	Column6
stab2	5.37463e-42	1.80882	0.707	0.162	1.06702e-37
glula	6.65672e-54	1.70825	0.932	0.316	1.32156e-49
lgmn	1.57111e-43	1.67142	0.762	0.204	3.11912e-39
postnb	9.91121e-33	1.63341	0.735	0.279	1.96767e-28
ctsla	3.67484e-35	1.49309	0.769	0.269	7.29565e-31
dab2	6.27907e-38	1.44867	0.728	0.201	1.24658e-33
cltca	1.0406e-22	1.34127	0.51	0.149	2.0659e-18
il13ra2	1.7455e-29	1.3165	0.483	0.075	3.46534e-25
selenop	7.29681e-20	1.22335	0.551	0.199	1.44864e-15
cndp2	1.2475e-21	1.19032	0.422	0.085	2.47667e-17
lyve1b	1.02149e-25	1.17447	0.544	0.127	2.02796e-21
clta	3.47492e-24	1.16635	0.721	0.363	6.89876e-20
cst14a.2	2.06021e-32	1.1524	0.857	0.51	4.09014e-28
si:dkey-28n18.9	1.92725e-22	1.12863	0.415	0.072	3.82617e-18
prcp	8.44964e-19	1.09052	0.483	0.144	1.67751e-14
cd81a	1.83148e-26	1.08993	0.857	0.609	3.63605e-22
mafbb	1.16173e-21	1.08749	0.497	0.132	2.30638e-17
npl	9.74561e-21	1.06692	0.422	0.087	1.9348e-16
ctsba	3.3545e-16	1.06664	0.347	0.077	6.65969e-12
ifi30	1.54059e-14	1.06345	0.51	0.211	3.05853e-10
txnipa	7.91893e-18	1.05485	0.585	0.264	1.57215e-13
mafba	3.89894e-16	1.00143	0.381	0.097	7.74056e-12
plvapb	1.83649e-16	0.944567	0.701	0.43	3.64598e-12
canx	1.22604e-12	0.913322	0.483	0.211	2.43405e-08
gpr182	6.40839e-13	0.907372	0.429	0.159	1.27226e-08
rab11bb	2.11701e-17	0.896077	0.456	0.129	4.20291e-13
nr2f2	5.2846e-19	0.893025	0.313	0.04	1.04915e-14
ap1b1	2.26707e-14	0.889843	0.32	0.072	4.50082e-10
atox1	1.59663e-13	0.887667	0.639	0.415	3.16978e-09
cpn1.1	1.32867e-14	0.883151	0.517	0.209	2.63781e-10
atp6v1ba	3.57891e-16	0.876901	0.32	0.06	7.10521e-12
atp1b1a	9.9591e-13	0.870275	0.551	0.274	1.97718e-08
si:ch73-234b20.5	7.75761e-14	0.864484	0.497	0.201	1.54012e-09
ppdpfb	3.46433e-22	0.864369	0.905	0.739	6.87774e-18
lamp2	1.88247e-16	0.861151	0.429	0.119	3.73727e-12
zgc:92066	5.8021e-24	0.847254	0.966	0.776	1.15189e-19
snx5	5.26054e-15	0.847115	0.469	0.162	1.04437e-10
si:ch211-145b13.6	3.49846e-13	0.839522	0.49	0.192	6.94549e-09
CR318588.4	4.9748e-15	0.832556	0.857	0.751	9.87646e-11
tie1	8.4579e-12	0.831327	0.429	0.167	1.67915e-07
gnpda1	2.43227e-14	0.82895	0.327	0.075	4.82878e-10
lfng	1.09492e-13	0.82144	0.388	0.117	2.17374e-09
nupr1b	1.10354e-09	0.812634	0.395	0.167	2.19085e-05
aplnra	1.87051e-14	0.804408	0.265	0.042	3.71353e-10
rnaset2	8.13817e-10	0.800848	0.286	0.085	1.61567e-05
cd63	3.80144e-12	0.800701	0.558	0.284	7.547e-08
hexb	1.45187e-12	0.797068	0.259	0.052	2.88239e-08
rab1ab	3.21118e-12	0.795668	0.531	0.249	6.37516e-08
ap2m1b	2.82101e-12	0.790409	0.551	0.284	5.60055e-08
sypl2a	1.36515e-11	0.785537	0.395	0.144	2.71024e-07
mtmr8	9.24578e-12	0.78266	0.265	0.06	1.83557e-07
pecam1	3.35369e-09	0.779953	0.259	0.08	6.65808e-05
med6	5.44154e-08	0.775433	0.252	0.085	0.00108031
fstl1b	3.33003e-11	0.77487	0.497	0.249	6.61111e-07
pxk	7.26589e-14	0.773831	0.265	0.045	1.4425e-09
asap1b	4.51082e-09	0.758931	0.497	0.281	8.95533e-05
atp6v0ca	1.24165e-10	0.756299	0.456	0.209	2.46505e-06
slc40a1	1.9148e-05	0.754629	0.299	0.157	0.380146
ctsd	1.02672e-08	0.745053	0.327	0.132	0.000203834
sept2	2.20144e-10	0.734709	0.565	0.328	4.37052e-06
cxcl12a	1.00985e-09	0.723059	0.408	0.172	2.00486e-05
ecscr	7.85631e-09	0.718933	0.374	0.164	0.000155971
carhsp1	1.37503e-10	0.715646	0.442	0.192	2.72985e-06
glud1a	2.04181e-09	0.713482	0.286	0.09	4.0536e-05
snap23.1	1.10946e-09	0.705105	0.381	0.149	2.20262e-05
si:dkeyp-94b4.1	1.47499e-09	0.70101	0.313	0.107	2.9283e-05
marcksl1a	5.61773e-16	0.695535	0.776	0.517	1.11529e-11
aplp2	1.1728e-09	0.693218	0.497	0.251	2.32837e-05
snx3	4.00574e-08	0.683952	0.32	0.132	0.000795259
gabarapb	1.28805e-09	0.672153	0.673	0.49	2.55718e-05
ednraa	1.42551e-07	0.661591	0.544	0.366	0.00283006
psap	3.17771e-08	0.654791	0.279	0.1	0.000630871
coa5	1.04399e-07	0.652713	0.395	0.194	0.00207263
hspa4b	8.6165e-12	0.645171	0.265	0.057	1.71063e-07
flt4	4.19776e-08	0.637582	0.252	0.082	0.000833382
cyfip1	6.79707e-08	0.63338	0.279	0.102	0.00134942
npc2	6.74517e-06	0.629356	0.367	0.201	0.133912
atp6v1g1	1.69565e-07	0.624676	0.456	0.249	0.00336638
fli1b	7.72027e-08	0.615804	0.265	0.092	0.0015327
lamtor2	3.9133e-05	0.613936	0.306	0.167	0.776908
pfn2	8.08045e-13	0.600125	0.81	0.604	1.60421e-08
fxyd6l	1.78877e-06	0.594894	0.524	0.356	0.0355125
hdlbpa	6.16841e-05	0.578039	0.388	0.249	1
selenow1	3.34711e-05	0.571361	0.497	0.356	0.664502
lamtor4	6.34396e-06	0.565413	0.313	0.149	0.125947
CR318588.3	0.0017903	0.564588	0.381	0.271	1
si:dkey-83k24.5	2.62665e-05	0.564482	0.259	0.122	0.521468
calua	0.000367244	0.561657	0.306	0.187	1
gng10	9.41559e-07	0.560778	0.374	0.189	0.0186928
bloc1s6	1.05938e-07	0.560253	0.313	0.122	0.00210319
cdh5	4.2748e-08	0.552492	0.585	0.366	0.000848676
calr3a	1.09969e-05	0.538542	0.272	0.122	0.218322
etv2	2.58928e-06	0.532517	0.497	0.306	0.051405
CT030188.1	0.000491615	0.530928	0.252	0.139	1
plk2b	5.57706e-06	0.53071	0.347	0.174	0.110721
hist2h2l	8.25854e-05	0.523942	0.381	0.234	1
pdia3	3.64084e-05	0.501622	0.476	0.323	0.722817
midn	0.000203514	0.499641	0.306	0.174	1
sec61a1	1.00683e-05	0.497159	0.551	0.393	0.199885
gapdhs	6.46405e-07	0.491802	0.524	0.308	0.0128331
scarf1	3.87769e-05	0.488925	0.299	0.152	0.769838
tspan4b	0.00364295	0.485694	0.272	0.177	1
rgcc	0.000479351	0.484777	0.333	0.206	1
jam3b	1.66949e-05	0.481894	0.34	0.179	0.331444
gdi2	0.00010815	0.47931	0.388	0.246	1
vma21	0.000161779	0.465935	0.272	0.142	1
gnb1a	0.000137333	0.460368	0.388	0.254	1
f13a1b	0.00044201	0.457803	0.408	0.279	1
clec14a	2.64807e-05	0.452992	0.361	0.197	0.525721
snx12	0.000165742	0.446686	0.435	0.281	1
rab5c	0.00422488	0.439622	0.374	0.269	1
ssr2	0.000455867	0.436458	0.442	0.306	1
nupr1a	0.0286977	0.436352	0.279	0.206	1
sec61b	2.34109e-08	0.434035	0.755	0.627	0.000464777
arhgdia	8.36421e-05	0.433763	0.51	0.351	1
tjp1a	0.000213146	0.427951	0.32	0.182	1
ctnnb1	0.00566809	0.424051	0.293	0.194	1
zgc:111986	0.00244714	0.421445	0.313	0.206	1
vamp5	0.000405856	0.41938	0.442	0.308	1
hsp90ab1	1.06749e-16	0.417914	0.993	0.955	2.11928e-12
arrb2b	0.000739009	0.413199	0.259	0.144	1
h2afx1	4.67755e-05	0.404641	0.803	0.706	0.928635
rps27l	0.0400687	0.401761	0.415	0.338	1
tmem258	0.000361972	0.399743	0.497	0.363	1
arpc3	0.00258277	0.397183	0.544	0.488	1
cotl1	0.00074773	0.393411	0.531	0.413	1
serpinh1a	0.0164622	0.39124	0.252	0.174	1
ost4	0.00444138	0.389635	0.313	0.209	1
actb1	2.31281e-07	0.38451	0.905	0.803	0.00459162
mrps18c	0.000761326	0.382753	0.32	0.192	1
rab8b	6.05156e-05	0.380922	0.279	0.137	1
gmfb	0.0207793	0.377877	0.435	0.366	1
vps29	0.037021	0.367994	0.286	0.219	1
cx43	0.0028434	0.367616	0.272	0.167	1
ramp2	0.000158503	0.367345	0.524	0.358	1
lamtor5	0.000193173	0.360358	0.265	0.132	1
ostc	0.0172273	0.360147	0.354	0.261	1
dnajc19	0.0143801	0.356293	0.265	0.179	1
capns1b	0.00313797	0.351173	0.381	0.264	1
tomm7	0.0192351	0.349634	0.313	0.234	1
tomm6	0.0320876	0.346849	0.367	0.308	1
arhgdig	0.00315211	0.342425	0.259	0.152	1
ywhaz	0.00106574	0.336254	0.585	0.468	1
ssr4	0.00141914	0.333616	0.605	0.505	1
sec61g	2.76722e-09	0.327417	0.925	0.923	5.49377e-05
hif1al	0.0434075	0.325238	0.252	0.184	1
dap1b	0.000172612	0.323729	0.694	0.577	1
lmo2	0.000197132	0.323717	0.524	0.378	1
yrk	0.0103396	0.320017	0.347	0.246	1
bzw1a	0.00590869	0.314459	0.673	0.669	1
lasp1	0.0755959	0.312952	0.299	0.239	1
dpy30	0.0126809	0.311594	0.381	0.294	1
CR383676.1	4.88951e-08	0.30789	1	0.993	0.000970714
ldb2a	0.00945253	0.307627	0.286	0.189	1
mgst3b	0.00204028	0.306855	0.401	0.279	1
gtf2h5	0.0152049	0.300592	0.286	0.199	1
arpc1a	0.105221	0.300257	0.286	0.231	1
ubc	0.0176691	0.298589	0.524	0.445	1
oaz1a	0.000553649	0.296509	0.68	0.627	1
tpm4a	3.28914e-05	0.293973	0.707	0.565	0.652993
serf2	0.000913802	0.291839	0.741	0.749	1
arl4aa	0.00173859	0.289401	0.381	0.249	1
glrx	0.362053	0.28926	0.272	0.259	1
si:ch211-196l7.4	0.051867	0.286897	0.286	0.221	1
smim15	0.0461304	0.284611	0.327	0.261	1
spcs1	0.0082641	0.283607	0.531	0.465	1
myl6	0.00264974	0.282433	0.599	0.48	1
CU694197.1	0.0121294	0.277665	0.51	0.435	1
ier3ip1	0.158042	0.276236	0.265	0.221	1
cnn2	0.101859	0.271597	0.34	0.289	1
gpx4b	0.0653553	0.269086	0.619	0.582	1
serpinh1b	0.00507413	0.265589	0.585	0.488	1
tmsb4x	2.85255e-09	0.263181	1	0.995	5.66317e-05
polr2l	0.0311708	0.261777	0.272	0.192	1
sap30l	0.0902329	0.259359	0.279	0.219	1
hnrnpa0a	0.00599431	0.257221	0.381	0.264	1
sdcbp2	0.00386114	0.255943	0.252	0.149	1
ywhaba	0.0184707	0.253976	0.483	0.423	1
SMIM30	0.0288301	0.253027	0.429	0.333	1
